# Inherited DNA damage generates multi-allelic mutations in *C. elegans*

**DOI:** 10.64898/2026.08.26.747097

**Authors:** Thomas A. Sasani, Aaron R. Quinlan

## Abstract

Exogenous and endogenous mutagens generate a wide variety of DNA lesions, including bulky adducts, chemical modifications, and single- or double-stranded breaks. A phenomenon called “lesion segregation,” in which lesions evade repair and persist for multiple cell divisions, has recently been documented in tumors and healthy somatic tissues from mice and humans, respectively. Persistent lesions can generate multi-allelic variants (MAVs) by serving as templates for multiple rounds of error-prone replication. By reanalyzing data from a large *C. elegans* mutagenesis experiment, we observed robust evidence for MAVs at a small fraction (∼0.2%) of mutated sites in the offspring of strains treated with alkylating agents. Because these sequencing data were derived from the progeny of a single F1 animal — itself the offspring of a mutagenized P0 — all mutations should be biallelic. The presence of multi-allelic variation implies that some DNA lesions are transmitted to the F1 zygote, evade repair, and are repeatedly bypassed by error-prone polymerases during embryogenesis. We suspect that many more lesions are inherited than is suggested by MAV prevalence, and that a large fraction of biallelic mutations are also caused by inherited lesions. Our results demonstrate that DNA lesions serve as durable, transgenerational templates for mutagenesis in *C. elegans*. We speculate that lesion segregation in the early embryo may be a source of mosaicism and genetic diversity in humans, as well.
