## Supplementary Table 1 for "Inherited DNA damage generates multi-allelic mutations in *C. elegans*"

chrom	start	end	ref	af	sample	ident	bam_smp	is_strand_biased	summary	ma_reads	Genotype	Mutagen	Drug.concentration
chrI	232644	232645	A	0.26	CD0464c	chrI:232645-232645:CD0464c	CD0464c	False	A:77|G:13|T:8	8	exo-3	MMS	0.4
chrI	454833	454834	A	0.29	CD0454c	chrI:454834-454834:CD0454c	CD0454c	False	A:23|G:18|T:11	11	mlh-1	MMS	0.15
chrI	536412	536413	A	0.25	CD0461c	chrI:536413-536413:CD0461c	CD0461c	True	A:27|G:15|T:7	7	tdp-1	MMS	0.4
chrI	1293274	1293275	A	0.3	CD0451a	chrI:1293275-1293275:CD0451a	CD0451a	True	A:24|T:14|C:10	10	xpa-1	MMS	0.15
chrI	2041909	2041910	T	0.35	CD0488c	chrI:2041910-2041910:CD0488c	CD0488c	True	T:19|G:16|A:6	6	agt-2	MMS	0.4
chrI	2792195	2792196	T	0.38	CD0424a	chrI:2792196-2792196:CD0424a	CD0424a	False	C:21|T:18|A:11	11	fan-1	MMS	0.4
chrI	3931874	3931875	T	0.29	CD0424a	chrI:3931875-3931875:CD0424a	CD0424a	True	T:32|C:16|A:11	11	fan-1	MMS	0.4
chrI	4322924	4322925	A	0.22	CD0449a	chrI:4322925-4322925:CD0449a	CD0449a	False	A:27|G:12|T:9	9	csb-1	MMS	0.4
chrI	4796178	4796179	T	0.38	CD0519d	chrI:4796179-4796179:CD0519d	CD0519d	False	T:22|C:19|A:4	4	mrt-2	MMS	0.15
chrI	5212297	5212298	T	0.24	CD0495d	chrI:5212298-5212298:CD0495d	CD0495d	False	T:39|A:16|C:5	5	polk-1	MMS	0.15
chrI	6466397	6466398	C	0.29	CD0476d	chrI:6466398-6466398:CD0476d	CD0476d	False	T:15|C:14|A:12	15	parp-1	MMS	0.15
chrI	6955592	6955593	A	0.44	CD0203d	chrI:6955593-6955593:CD0203d	CD0203d	False	A:23|C:20|T:6	6	polk-1	DMS	0.08
chrI	7109550	7109551	A	0.36	CD0230c	chrI:7109551-7109551:CD0230c	CD0230c	True	A:43|T:21|G:9	9	N2	DMS	0.025
chrI	7373026	7373027	T	0.4	CD0670h	chrI:7373027-7373027:CD0670h	CD0670h	False	A:15|T:14|C:4	4	cku-80	MMS	0.4
chrI	9085202	9085203	C	0.36	CD0670f	chrI:9085203-9085203:CD0670f	CD0670f	False	C:18|T:13|G:5	5	cku-80	MMS	0.15
chrI	9133061	9133062	G	0.25	CD0628c	chrI:9133062-9133062:CD0628c	CD0628c	False	G:35|A:14|T:9	9	cep-1	EMS	5.0
chrI	9229903	9229904	T	0.5	CD0495d	chrI:9229904-9229904:CD0495d	CD0495d	False	A:34|C:20|T:12	20	polk-1	MMS	0.15
chrI	9781033	9781034	C	0.24	CD0406c	chrI:9781034-9781034:CD0406c	CD0406c	False	C:32|A:17|T:14	14	N2	MMS	0.4
chrI	9837613	9837614	A	0.59	CD0504d	chrI:9837614-9837614:CD0504d	CD0504d	False	C:23|A:15|T:3	3	pole-4	MMS	0.15
chrI	10513563	10513564	C	0.32	CD0185d	chrI:10513564-10513564:CD0185d	CD0185d	False	C:33|A:21|T:8	8	polq-1	DMS	0.08
chrI	11286156	11286157	A	0.35	CD0570d	chrI:11286157-11286157:CD0570d	CD0570d	False	C:9|G:7|A:6|T:1	8	xpa-1	EMS	12.0
chrI	11984415	11984416	C	0.36	CD0531c	chrI:11984416-11984416:CD0531c	CD0531c	False	C:20|G:15|A:14	15	cep-1	DMS	0.025
chrI	12599190	12599191	A	0.46	CD0203a	chrI:12599191-12599191:CD0203a	CD0203a	True	T:26|A:23|G:5	5	polk-1	DMS	0.08
chrI	12704316	12704317	A	0.39	CD0449a	chrI:12704317-12704317:CD0449a	CD0449a	False	A:28|T:25|G:7	7	csb-1	MMS	0.4
chrI	12987699	12987700	T	0.37	CD0193c	chrI:12987700-12987700:CD0193c	CD0193c	False	T:33|C:12|A:3	3	wrn-1	DMS	0.025
chrI	13198287	13198288	T	0.67	CD0854h	chrI:13198288-13198288:CD0854h	CD0854h	False	A:18|T:8|C:3	3	xpc-1	EMS	12.0
chrI	13632196	13632197	A	0.24	CD0567d	chrI:13632197-13632197:CD0567d	CD0567d	False	A:29|T:15|C:14	15	csb-1	EMS	12.0
chrI	13791578	13791579	A	0.36	CD0443d	chrI:13791579-13791579:CD0443d	CD0443d	False	A:21|C:17|G:8	8	xpf-1	MMS	0.4
chrI	14648274	14648275	A	0.47	CD0463a	chrI:14648275-14648275:CD0463a	CD0463a	False	T:25|A:20|G:6	6	exo-3	MMS	0.15
chrII	1163714	1163715	T	0.31	CD0409c	chrII:1163715-1163715:CD0409c	CD0409c	False	T:19|A:12|C:6	6	N2	MMS	0.4
chrII	2091439	2091440	C	0.38	CD0803c	chrII:2091440-2091440:CD0803c	CD0803c	False	T:12|C:11|A:5	5	N2	MMS	1.0
chrII	2210500	2210501	T	0.28	CD0540a	chrII:2210501-2210501:CD0540a	CD0540a	False	T:28|A:13|G:8	8	N2	EMS	12.0
chrII	2278232	2278233	A	0.5	CD0855j	chrII:2278233-2278233:CD0855j	CD0855j	False	T:13|A:11|C:4	4	xpf-1	EMS	12.0
chrII	2842159	2842160	C	0.27	CD0543a	chrII:2842160-2842160:CD0543a	CD0543a	False	C:22|T:9|A:5	5	N2	EMS	12.0
chrII	4903259	4903260	A	0.26	CD0569c	chrII:4903260-4903260:CD0569c	CD0569c	False	A:41|T:14|G:7	7	xpa-1	EMS	5.0
chrII	6205790	6205791	T	0.34	CD0205c	chrII:6205791-6205791:CD0205c	CD0205c	False	T:23|G:15|A:10	10	mlh-1	DMS	0.025
chrII	6888866	6888867	C	0.37	CD0623c	chrII:6888867-6888867:CD0623c	CD0623c	False	T:27|A:23|C:21	27	rcq-5	EMS	12.0
chrII	7373365	7373366	T	0.4	CD0454d	chrII:7373366-7373366:CD0454d	CD0454d	False	C:20|T:17|A:6	6	mlh-1	MMS	0.15
chrII	8929012	8929013	G	0.38	CD0409d	chrII:8929013-8929013:CD0409d	CD0409d	False	G:27|T:25|A:5	5	N2	MMS	0.4
chrII	9830759	9830760	C	0.34	CD0439c	chrII:9830760-9830760:CD0439c	CD0439c	False	C:35|T:22|A:7	7	xpc-1	MMS	0.15
chrII	10181492	10181493	A	0.54	CD0581a	chrII:10181493-10181493:CD0581a	CD0581a	False	G:31|A:22|T:5	5	apn-1	EMS	5.0
chrII	10576146	10576147	T	0.41	CD0430c	chrII:10576147-10576147:CD0430c	CD0430c	False	T:33|A:28|C:4	4	helq-1	MMS	0.4
chrII	10864441	10864442	C	0.41	CD0469c	chrII:10864442-10864442:CD0469c	CD0469c	False	C:22|A:18|T:4	4	ndx-4	MMS	0.15
chrII	11131449	11131450	T	0.35	CD0803d	chrII:11131450-11131450:CD0803d	CD0803d	False	T:15|A:8|G:3	3	N2	MMS	1.0
chrII	11989042	11989043	A	0.27	CD0671j	chrII:11989043-11989043:CD0671j	CD0671j	False	A:19|T:12|G:5	5	dna-2	MMS	0.4
chrIII	1335261	1335262	T	0.26	CD0668i	chrIII:1335262-1335262:CD0668i	CD0668i	False	T:21|C:9|G:8	8	ced-3	MMS	0.4
chrIII	1995482	1995483	C	0.33	CD0626c	chrIII:1995483-1995483:CD0626c	CD0626c	False	C:26|T:19|A:10	10	mrt-2	EMS	12.0
chrIII	2353861	2353862	A	0.38	CD0529a	chrIII:2353862-2353862:CD0529a	CD0529a	False	T:18|A:18|G:13	13	ced-4	MMS	0.4
chrIII	2420522	2420523	T	0.45	CD0600c	chrIII:2420523-2420523:CD0600c	CD0600c	False	A:26|C:19|T:12	19	agt-2	EMS	12.0
chrIII	2734033	2734034	C	0.2	CD0461c	chrIII:2734034-2734034:CD0461c	CD0461c	False	C:30|T:5|A:4	5	tdp-1	MMS	0.4
chrIII	3358048	3358049	A	0.25	CD0196a	chrIII:3358049-3358049:CD0196a	CD0196a	False	A:23|C:11|T:4	4	brc-1	DMS	0.025
chrIII	5133685	5133686	A	0.38	CD0430c	chrIII:5133686-5133686:CD0430c	CD0430c	False	A:24|G:23|T:9	9	helq-1	MMS	0.4
chrIII	5915680	5915681	A	0.45	CD0440a	chrIII:5915681-5915681:CD0440a	CD0440a	False	T:28|A:22|G:5	5	xpc-1	MMS	0.4
chrIII	6739222	6739223	G	0.33	CD0803b	chrIII:6739223-6739223:CD0803b	CD0803b	False	G:17|T:11|A:8	8	N2	MMS	1.0
chrIII	7302899	7302900	T	0.27	CD0529a	chrIII:7302900-7302900:CD0529a	CD0529a	False	T:25|G:16|C:12	12	ced-4	MMS	0.4
chrIII	8449113	8449114	C	0.47	CD0507a	chrIII:8449114-8449114:CD0507a	CD0507a	True	C:30|T:26|G:3	3	wrn-1	MMS	0.15
chrIII	8564179	8564180	T	0.54	CD0203a	chrIII:8564180-8564180:CD0203a	CD0203a	False	A:22|C:14|T:11	14	polk-1	DMS	0.08
chrIII	8676243	8676244	T	0.25	CD0405a	chrIII:8676244-8676244:CD0405a	CD0405a	False	T:38|A:18|C:10|G:5	15	N2	MMS	0.15
chrIII	9773940	9773941	T	0.33	CD0449d	chrIII:9773941-9773941:CD0449d	CD0449d	False	T:22|G:15|A:10	10	csb-1	MMS	0.4
chrIII	11258370	11258371	A	0.34	CD0443c	chrIII:11258371-11258371:CD0443c	CD0443c	True	A:36|T:19|G:8	8	xpf-1	MMS	0.4
chrIII	12382487	12382488	A	0.33	CD0508c	chrIII:12382488-12382488:CD0508c	CD0508c	True	A:22|C:12|T:3	3	wrn-1	MMS	0.4
chrIV	2286171	2286172	G	0.25	CD0576a	chrIV:2286172-2286172:CD0576a	CD0576a	False	G:28|T:14|A:14	14	tdp-1	EMS	12.0
chrIV	2478344	2478345	A	0.53	CD0443c	chrIV:2478345-2478345:CD0443c	CD0443c	False	G:23|A:23|T:3	3	xpf-1	MMS	0.4
chrIV	3519574	3519575	C	0.25	CD0667a	chrIV:3519575-3519575:CD0667a	CD0667a	False	C:34|T:15|G:7	7	slx-1	MMS	0.4
chrIV	5459092	5459093	C	0.41	CD0209a	chrIV:5459093-5459093:CD0209a	CD0209a	False	C:26|G:24|T:7	7	xpf-1	DMS	0.08
chrIV	6381954	6381955	T	0.36	CD0653d	chrIV:6381955-6381955:CD0653d	CD0653d	False	A:18|T:14|G:11	11	agt-2	DMS	0.08
chrIV	6656839	6656840	A	0.26	CD0855h	chrIV:6656840-6656840:CD0855h	CD0855h	False	A:21|C:9|T:3	3	xpf-1	EMS	12.0
chrIV	7005210	7005211	T	0.43	CD0505d	chrIV:7005211-7005211:CD0505d	CD0505d	False	T:28|C:17|A:3	3	pole-4	MMS	0.4
chrIV	8704179	8704180	A	0.55	CD0455c	chrIV:8704180-8704180:CD0455c	CD0455c	False	T:25|A:11|C:4	4	mlh-1	MMS	0.4
chrIV	10663382	10663383	A	0.45	CD0455c	chrIV:10663383-10663383:CD0455c	CD0455c	False	A:18|G:18|T:6	6	mlh-1	MMS	0.4
chrIV	11290467	11290468	G	0.31	CD0579c	chrIV:11290468-11290468:CD0579c	CD0579c	False	G:26|C:20|T:18	18	exo-3	EMS	12.0
chrIV	12051016	12051017	A	0.21	CD0443c	chrIV:12051017-12051017:CD0443c	CD0443c	False	A:45|T:15|G:6	6	xpf-1	MMS	0.4
chrIV	12852655	12852656	T	0.24	CD0443a	chrIV:12852656-12852656:CD0443a	CD0443a	False	T:38|A:17|C:12	12	xpf-1	MMS	0.4
chrIV	14072160	14072161	T	0.24	CD0443a	chrIV:14072161-14072161:CD0443a	CD0443a	False	T:19|G:14|C:14	14	xpf-1	MMS	0.4
chrIV	15057951	15057952	G	0.32	CD0622c	chrIV:15057952-15057952:CD0622c	CD0622c	False	G:29|T:23|A:10	10	rcq-5	EMS	5.0
chrIV	15835419	15835420	T	0.36	CD0443a	chrIV:15835420-15835420:CD0443a	CD0443a	False	T:29|C:25|A:11	11	xpf-1	MMS	0.4
chrV	363587	363588	G	0.38	CD0442d	chrV:363588-363588:CD0442d	CD0442d	False	T:14|G:14|A:9	9	xpf-1	MMS	0.15
chrV	2222659	2222660	G	0.33	CD0616a	chrV:2222660-2222660:CD0616a	CD0616a	False	G:34|C:15|A:4	4	him-6	EMS	5.0
chrV	2262592	2262593	A	0.32	CD0516c	chrV:2262593-2262593:CD0516c	CD0516c	True	A:25|T:15|G:8	8	rcq-5	MMS	0.15
chrV	3302855	3302856	A	0.33	CD0517c	chrV:3302856-3302856:CD0517c	CD0517c	False	A:27|G:13|T:10	10	rcq-5	MMS	0.4
chrV	3583201	3583202	C	0.28	CD0439c	chrV:3583202-3583202:CD0439c	CD0439c	False	C:19|G:9|A:7	7	xpc-1	MMS	0.15
chrV	3712146	3712147	G	0.4	CD0573a	chrV:3712147-3712147:CD0573a	CD0573a	False	G:21|A:14|T:2|C:1	3	ung-1	EMS	12.0
chrV	4659196	4659197	T	0.32	CD0437a	chrV:4659197-4659197:CD0437a	CD0437a	False	T:37|G:20|C:3	3	slx-1	MMS	0.05
chrV	5394688	5394689	A	0.29	CD0675j	chrV:5394689-5394689:CD0675j	CD0675j	True	A:16|G:11|T:10	11	smg-1	MMS	0.15
chrV	5780155	5780156	G	0.23	CD0670i	chrV:5780156-5780156:CD0670i	CD0670i	False	G:21|A:5|T:3	3	cku-80	MMS	0.4
chrV	6646829	6646830	A	0.36	CD0430d	chrV:6646830-6646830:CD0430d	CD0430d	False	A:25|T:19|G:7	7	helq-1	MMS	0.4
chrV	7060990	7060991	T	0.37	CD0855h	chrV:7060991-7060991:CD0855h	CD0855h	False	T:14|C:10|A:5	5	xpf-1	EMS	12.0
chrV	7229982	7229983	T	0.21	CD0463d	chrV:7229983-7229983:CD0463d	CD0463d	False	T:30|A:15|C:12	15	exo-3	MMS	0.15
chrV	7709311	7709312	T	0.24	CD0671g	chrV:7709312-7709312:CD0671g	CD0671g	False	T:20|C:12|A:7	7	dna-2	MMS	0.15
chrV	8049356	8049357	T	0.44	CD0507d	chrV:8049357-8049357:CD0507d	CD0507d	False	T:23|C:23|A:6	6	wrn-1	MMS	0.15
chrV	8998429	8998430	G	0.25	CD0585d	chrV:8998430-8998430:CD0585d	CD0585d	False	G:30|T:14|A:10	10	parp-1	EMS	12.0
chrV	9326120	9326121	T	0.35	CD0481c	chrV:9326121-9326121:CD0481c	CD0481c	True	A:20|T:16|C:9	9	parp-2	MMS	0.15
chrV	9337727	9337728	T	0.38	CD0495c	chrV:9337728-9337728:CD0495c	CD0495c	False	T:27|C:23|G:13	13	polk-1	MMS	0.15
chrV	9667898	9667899	T	0.35	CD0625a	chrV:9667899-9667899:CD0625a	CD0625a	False	T:25|C:17|A:6	6	mrt-2	EMS	5.0
chrV	9805332	9805333	A	0.37	CD0448c	chrV:9805333-9805333:CD0448c	CD0448c	False	A:33|G:23|T:10	10	csb-1	MMS	0.15
chrV	10050796	10050797	A	0.35	CD0203a	chrV:10050797-10050797:CD0203a	CD0203a	False	A:32|T:13|C:5	5	polk-1	DMS	0.08
chrV	11134315	11134316	T	0.25	CD0200d	chrV:11134316-11134316:CD0200d	CD0200d	False	T:41|G:9|A:3	3	xpc-1	DMS	0.08
chrV	11146927	11146928	T	0.25	CD0851h	chrV:11146928-11146928:CD0851h	CD0851h	False	T:13|A:7|C:6	6	brc-1	EMS	12.0
chrV	11269792	11269793	T	0.39	CD0481c	chrV:11269793-11269793:CD0481c	CD0481c	False	T:38|A:22|C:3	3	parp-2	MMS	0.15
chrV	12378360	12378361	T	0.24	CD0405a	chrV:12378361-12378361:CD0405a	CD0405a	False	T:26|C:15|A:12	12	N2	MMS	0.15
chrV	12922961	12922962	T	0.25	CD0461c	chrV:12922962-12922962:CD0461c	CD0461c	False	T:30|A:13|G:11	13	tdp-1	MMS	0.4
chrV	13091830	13091831	T	0.33	CD0446c	chrV:13091831-13091831:CD0446c	CD0446c	False	T:21|C:16|A:13	13	fan-1	MMS	0.4
chrV	13654640	13654641	T	0.37	CD0446c	chrV:13654641-13654641:CD0446c	CD0446c	False	T:21|G:18|A:9	9	fan-1	MMS	0.4
chrV	14454302	14454303	A	0.36	CD0570a	chrV:14454303-14454303:CD0570a	CD0570a	False	T:19|G:18|A:12	19	xpa-1	EMS	12.0
chrV	14593329	14593330	C	0.36	CD0439c	chrV:14593330-14593330:CD0439c	CD0439c	False	C:32|G:18|A:9	9	xpc-1	MMS	0.15
chrV	16392339	16392340	A	0.52	CD0197c	chrV:16392340-16392340:CD0197c	CD0197c	False	T:28|A:23|G:4	4	brc-1	DMS	0.08
chrV	17250218	17250219	A	0.3	CD0505a	chrV:17250219-17250219:CD0505a	CD0505a	False	A:21|T:9|G:8	8	pole-4	MMS	0.4
chrV	19574062	19574063	T	0.42	CD0507c	chrV:19574063-19574063:CD0507c	CD0507c	False	T:21|A:18|C:3	3	wrn-1	MMS	0.15
chrX	2214678	2214679	T	0.67	CD0496d	chrX:2214679-2214679:CD0496d	CD0496d	False	A:33|T:14|C:2|G:1	3	polk-1	MMS	0.4
chrX	2675119	2675120	C	0.35	CD0620c	chrX:2675120-2675120:CD0620c	CD0620c	False	C:18|A:9|T:4	4	him-6	EMS	12.0
chrX	3541282	3541283	T	0.49	CD0209a	chrX:3541283-3541283:CD0209a	CD0209a	False	C:27|T:24|G:4	4	xpf-1	DMS	0.08
chrX	3671244	3671245	T	0.44	CD0656d	chrX:3671245-3671245:CD0656d	CD0656d	True	T:27|C:26|G:6|A:3	9	brd-1	DMS	0.08
chrX	4021359	4021360	A	0.26	CD0231d	chrX:4021360-4021360:CD0231d	CD0231d	False	A:31|G:15|T:9	9	N2	DMS	0.08
chrX	4110069	4110070	C	0.38	CD0504a	chrX:4110070-4110070:CD0504a	CD0504a	False	C:30|A:20|T:3	3	pole-4	MMS	0.15
chrX	4839714	4839715	A	0.47	CD0467c	chrX:4839715-4839715:CD0467c	CD0467c	False	A:31|G:22|T:4	4	apn-1	MMS	0.4
chrX	4897737	4897738	C	0.52	CD0613d	chrX:4897738-4897738:CD0613d	CD0613d	True	T:25|C:18|A:5	5	wrn-1	EMS	5.0
chrX	5158662	5158663	C	0.25	CD0526a	chrX:5158663-5158663:CD0526a	CD0526a	False	C:41|A:18|T:3	3	cep-1	MMS	0.4
chrX	5416039	5416040	A	0.4	CD0440a	chrX:5416040-5416040:CD0440a	CD0440a	False	A:23|T:21|G:4	4	xpc-1	MMS	0.4
chrX	5593424	5593425	T	0.28	CD0449a	chrX:5593425-5593425:CD0449a	CD0449a	False	T:29|C:12|A:11	12	csb-1	MMS	0.4
chrX	6867868	6867869	T	0.24	CD0455c	chrX:6867869-6867869:CD0455c	CD0455c	False	T:21|G:13|A:5	5	mlh-1	MMS	0.4
chrX	8615493	8615494	T	0.26	CD0200d	chrX:8615494-8615494:CD0200d	CD0200d	False	T:34|A:15|C:12	12	xpc-1	DMS	0.08
chrX	8749083	8749084	T	0.26	CD0449d	chrX:8749084-8749084:CD0449d	CD0449d	False	T:41|A:14|C:7	7	csb-1	MMS	0.4
chrX	8986187	8986188	C	0.33	CD0208c	chrX:8986188-8986188:CD0208c	CD0208c	False	C:32|T:14|G:4	4	xpf-1	DMS	0.025
chrX	9769682	9769683	A	0.34	CD0203c	chrX:9769683-9769683:CD0203c	CD0203c	False	A:37|C:23|T:8	8	polk-1	DMS	0.08
chrX	10929985	10929986	T	0.35	CD0439c	chrX:10929986-10929986:CD0439c	CD0439c	False	T:35|G:27|A:10	10	xpc-1	MMS	0.15
chrX	11906712	11906713	T	0.31	CD0203d	chrX:11906713-11906713:CD0203d	CD0203d	False	T:21|G:12|C:6	6	polk-1	DMS	0.08
chrX	12105244	12105245	A	0.2	CD0461c	chrX:12105245-12105245:CD0461c	CD0461c	False	A:27|G:12|T:4	4	tdp-1	MMS	0.4
chrX	12239922	12239923	T	0.5	CD0469c	chrX:12239923-12239923:CD0469c	CD0469c	False	T:26|A:22|G:5	5	ndx-4	MMS	0.15
chrX	12566912	12566913	T	0.36	CD0203d	chrX:12566913-12566913:CD0203d	CD0203d	False	T:21|C:15|G:5	5	polk-1	DMS	0.08
chrX	14274546	14274547	T	0.36	CD0200c	chrX:14274547-14274547:CD0200c	CD0200c	False	T:34|G:23|A:9	9	xpc-1	DMS	0.08
chrX	14406375	14406376	T	0.37	CD0434a	chrX:14406376-14406376:CD0434a	CD0434a	False	T:25|A:24|C:12	12	slx-1	MMS	0.15
chrX	15356592	15356593	T	0.31	CD0203d	chrX:15356593-15356593:CD0203d	CD0203d	False	T:24|A:13|G:5	5	polk-1	DMS	0.08
chrX	15368402	15368403	A	0.27	CD0458a	chrX:15368403-15368403:CD0458a	CD0458a	False	A:29|T:10|G:5	5	ung-1	MMS	0.4
chrX	16123077	16123078	T	0.31	CD0668i	chrX:16123078-16123078:CD0668i	CD0668i	False	T:21|A:13|C:8	8	ced-3	MMS	0.4
chrX	16425305	16425306	A	0.38	CD0467c	chrX:16425306-16425306:CD0467c	CD0467c	True	A:35|T:25|C:5	5	apn-1	MMS	0.4
chrX	16434746	16434747	A	0.28	CD0440c	chrX:16434747-16434747:CD0440c	CD0440c	True	A:28|G:14|T:6	6	xpc-1	MMS	0.4
chrX	16823018	16823019	T	0.28	CD0200d	chrX:16823019-16823019:CD0200d	CD0200d	False	T:41|C:20|A:11	11	xpc-1	DMS	0.08
chrX	16926852	16926853	A	0.3	CD0408d	chrX:16926853-16926853:CD0408d	CD0408d	False	A:35|T:21|G:6	6	N2	MMS	0.15
chrX	17232300	17232301	A	0.32	CD0405d	chrX:17232301-17232301:CD0405d	CD0405d	False	A:39|T:23|G:11	11	N2	MMS	0.15
